# Worms About Town: a citizen science outreach project discovers microsporidian parasites of nematodes through environmental sampling

**DOI:** 10.64898/2025.12.27.696690

**Authors:** Jonathan Tersigni, Edward B. James, Aaron W. Reinke

**Affiliations:** Department of Molecular Genetics, University of Toronto, Toronto, Ontario, Canada

**Keywords:** Community outreach, citizen science, nematodes, microsporidia, environmental sampling, infection, host-parasite systems

## Abstract

Environmental sampling of animal species can be a powerful tool for understanding aspects of host-parasite systems like species diversity and mechanisms of host specificity. To this end, we developed a citizen science project called Worms About Town to survey wild nematodes across Toronto, Ontario for microsporidia infection, which are natural fungal parasites of nematodes. Science communication and learning were emphasized through in-person outreach events and two-way discussion of project findings. Participants were equipped with tailored nematode collection kits to collect rotten plant substrates from local gardens and parks. In the first year of the project (2024), 13 participants acquired 127 samples, 60 of which contained nematodes and four were infected with microsporidia parasites. Microsporidia-infected nematodes were discovered from multiple types of plant substrates from various locations across Toronto. Sequencing of the microsporidia 18S rRNA gene of infected hosts identified two isolates of *Nematocida homosporus*, which is a known generalist microsporidian parasite of nematodes. The other parasites found in this study are undescribed species belonging to the *Pancytospora* and *Enteropsectra* genera, two microsporidia taxa that are distantly related to a clade of human-infecting microsporidia and known to infect wild nematodes. Three nematode isolates of the *Caenorhabditis* genus were discovered, including two isolates of *Caenorhabditis elegans*, a species not previously reported in Ontario. Both of the *N. homosporus* isolates were found in *C. elegans*, and one can infect a laboratory strain of *C. elegans*. The Worms About Town project will organize repeated wild nematode collections each year to determine natural factors that impact microsporidia infection in nematodes and to further characterize the diversity of this host-parasite system.
