## Supplemental Data (Data S1) for "Worms About Town: a citizen science outreach project discovers microsporidian parasites of nematodes through environmental sampling"

### Sheet: Sample collections by month
Month of Sample Collection (2024)	Nematodes Absent	Nematodes Present	Microsporidia Present	Number of samples by month	Percent of samples with nematodes by month
July	9	0	0	9	0
August	10	8	1	18	0.444444
September	21	30	3	51	0.588235
October	26	22	0	48	0.458333
November	1	0	0	1	0
Totals:	67	60	4	127	0.472441

### Sheet: Sample collections by substrate
Plant Substrate	Nematodes Absent	Nematodes Present	Microsporidia Present	Number of samples by plant substrate	Percent of samples with Nematodes by plant substrate
Tomato	14	25	2	39	0.641026
Apple	22	14	1	36	0.388889
Potato	9	1	0	10	0.1
Ginkgo	7	0	0	7	0
Plum	5	1	0	6	0.166667
Peach	1	3	1	4	0.75
Walnut	2	2	0	4	0.5
Yewberry	1	2	0	3	0.666667
Strawberry	0	2	0	2	1
Pear	0	2	0	2	1
Cucumber	0	2	0	2	1
Grape	1	1	0	2	0.5
Zucchini	1	1	0	2	0.5
Chinese Lantern	0	1	0	1	1
Melon	0	1	0	1	1
Green Bean	0	1	0	1	1
Squash	0	1	0	1	1
Rhubarb	1	0	0	1	0
Eggplant	1	0	0	1	0
Corn	1	0	0	1	0
Unknown	1	0	0	1	0
Totals:	67	60	4	127	0.472441

### Sheet: Microsporidia spore sizes (um)
Wild microsporidia isolate:	3_3		15_2		8_13		22_5
	Spore length (um)	Spore Width (um)	Spore length (um)	Spore Width (um)	Spore length (um)	Spore Width (um)	Spore length (um)	Spore Width (um)
	4.2	1.04	1.82	0.97	2.29	0.81	1.87	0.85
	4.22	1.58	1.76	1.13	2.06	0.79	2.39	0.79
	4.05	1.26	1.75	1.02	1.74	0.61	2.43	0.81
	3.95	1.1	2.05	0.94	2.09	0.63	2.33	1.02
	3.75	1.15	1.76	1.02	2.4	0.97	1.88	0.88
	4.12	1.15	2.08	0.9	2.22	0.68	2.06	0.9
	3.52	1.1	1.16	0.87	1.43	0.65	2.96	0.86
	3.37	1.3	1.98	0.99	1.9	0.78	2.41	1.02
	3.96	1.12	1.68	0.85	2.04	0.76	1.85	1.04
	3.72	1.24	1.68	0.91	2.37	0.57	2.24	0.85
	2.98	1.05	2.28	0.97	2.27	0.65	2.27	0.95
	3.39	1.22	2.02	0.87	2.28	0.68	2.05	0.83
	4.45	1.08	1.51	0.88	1.76	0.58	1.7	1.2
	3.89	1.01	1.48	1.05	1.68	0.78	1.99	0.87
	4.14	1.06	1.86	1	2.18	0.62	2.21	0.78
	4.14	0.92	1.95	0.85	1.74	0.55	2.58	0.87
	4.09	1.19	1.86	0.91	2.24	0.52	2.4	0.83
	4.11	1.18	1.94	0.97	2.1	0.64	2.11	1.32
	4.43	1.01	2.02	0.92	2.32	0.75	2.29	0.92
	3.88	1.08	1.64	0.97	2.08	0.61	2.25	0.85
			1.68	0.95			2.39	0.9
			1.85	0.91			1.95	1.04
			2.03	0.85			2.18	0.97
			1.68	0.86			2.09	1.04
			1.87	0.91
			0.85	0.87
			1.63	0.87
			1.63	0.93
			0.91	0.87
			1.69	0.89
Average (um)	3.918	1.142	1.73667	0.93	2.0595	0.6815	2.20333	0.932917

### Sheet: % Progeny GFP+ after mating
Wild nematode isolate:	3_3			8_13			22_5
	# progeny GFP-	# progeny GFP+	% progeny GFP+	# progeny GFP-	# progeny GFP+	% progeny GFP+	# progeny GFP-	# progeny GFP+	% progeny GFP+
	0	0	N/A	19	33	0.634615	13	91	0.875
